# POIROT: A powerful test for parent-of-origin effects in unrelated samples leveraging multiple phenotypes

**DOI:** 10.1101/2022.11.28.517712

**Authors:** S. Taylor Head, Elizabeth J. Leslie, David J. Cutler, Michael P. Epstein

## Abstract

**Motivation:** There is widespread interest in identifying genetic variants that exhibit parent-of-origin effects (POEs) wherein the effect of an allele on phenotype expression depends on its parental origin. POEs can arise from different phenomena including genomic imprinting and have been documented for many complex traits. Traditional tests for POEs require family data to determine parental origins of transmitted alleles. As most genome-wide association studies (GWAS) instead sample unrelated individuals (where allelic parental origin is unknown), the study of POEs in such datasets requires sophisticated statistical methods that exploit genetic patterns we anticipate observing when POEs exist. We propose a method to improve discovery of POE variants in large-scale GWAS samples that leverages potential pleiotropy among multiple correlated traits often collected in such studies. Our method compares the phenotypic covariance matrix of heterozygotes to homozygotes based on a Robust Omnibus Test. We refer to our method as the Parent of Origin Inference using Robust Omnibus Test (POIROT) of multiple quantitative traits.

**Results:** Through simulation studies, we compared POIROT to a competing univariate variance-based method which considers separate analysis of each phenotype. We observed POIROT to be well-calibrated with improved power to detect POEs compared to univariate methods. POIROT is robust to non-normality of phenotypes and can easily adjust for population stratification and other confounders. Finally, we applied POIROT to a GWAS of quantitative anthropometric measures at birth. We identified two loci of suggestive significance for follow-up investigation.
