## Supplemental Tables for "POIROT: A powerful test for parent-of-origin effects in unrelated samples leveraging multiple phenotypes"

### Sheet: Supplemental Table 1
Supplemental Table 1. Empirical type I error rates under the null hypothesis βm=βp=0 for 50,000 simulations performed per scenario.
				α = 0.05			α = 0.005			α = 5e-4			α = 5e-5
					Univariate Method			Univariate Method			Univariate Method			Univariate Method
Sample Size	K	Error Distribution	Phenotypic Correlation	POIROT	Bonf	PC: 90%	POIROT	Bonf	PC: 90%	POIROT	Bonf	PC: 90%	POIROT	Bonf	PC: 90%
3000	3	Normal	Low	0.05006	0.0504	0.0504	0.00496	0.00508	0.00508	0.00044	0.00058	0.00058	4e-05	2e-05	2e-05
3000	3	Normal	Medium	0.05028	0.04728	0.04728	0.00508	0.0048	0.0048	0.00044	0.00042	0.00042	6e-05	2e-05	2e-05
3000	3	Normal	High	0.05076	0.04624	0.0504	0.00474	0.00488	0.00528	0.00048	0.00046	0.0005	8e-05	2e-05	6e-05
3000	3	Non-normal	Low	0.05514	0.05094	0.05094	0.00594	0.00516	0.00516	0.00062	0.0006	0.0006	0.00014	0.00016	0.00016
3000	3	Non-normal	Medium	0.05738	0.04788	0.04788	0.00652	0.00526	0.00526	0.00084	0.0005	0.0005	4e-05	6e-05	6e-05
3000	3	Non-normal	High	0.05936	0.04526	0.04526	0.00682	0.0055	0.0055	0.00078	0.00056	0.00056	4e-05	8e-05	8e-05
3000	6	Normal	Low	0.05002	0.05068	0.05566	0.00476	0.00492	0.00548	0.00038	0.00052	0.00058	2e-05	4e-05	4e-05
3000	6	Normal	Medium	0.05002	0.04704	0.0567	0.00444	0.0043	0.0051	0.0004	0.00052	0.00064	4e-05	8e-05	0.0001
3000	6	Normal	High	0.04962	0.04396	0.062	0.00446	0.0046	0.0067	0.00042	0.00056	0.00078	4e-05	2e-05	4e-05
3000	6	Non-normal	Low	0.05762	0.04974	0.05074	0.00676	0.00512	0.0052	0.0006	0.0006	0.0006	6e-05	8e-05	8e-05
3000	6	Non-normal	Medium	0.0602	0.04654	0.05592	0.00692	0.00538	0.00652	0.00102	0.00064	0.00072	0.0001	0.0001	0.00012
3000	6	Non-normal	High	0.06178	0.04382	0.05186	0.00742	0.00516	0.0061	0.00086	0.00054	0.00062	0.0002	0.00012	0.00012
3000	10	Normal	Low	0.04796	0.0519	0.06012	0.00484	0.0055	0.00668	0.00036	0.00076	0.00086	2e-05	8e-05	8e-05
3000	10	Normal	Medium	0.0477	0.04862	0.06066	0.00464	0.00482	0.00618	0.00044	0.00044	0.00054	6e-05	8e-05	8e-05
3000	10	Normal	High	0.04824	0.0423	0.06434	0.00504	0.00526	0.00834	0.00046	0.0005	0.00076	8e-05	8e-05	0.00016
3000	10	Non-normal	Low	0.05836	0.04934	0.05426	0.00674	0.00522	0.00574	0.00082	0.00062	0.00068	4e-05	6e-05	6e-05
3000	10	Non-normal	Medium	0.06132	0.04754	0.05694	0.00664	0.00534	0.00652	0.00088	0.00066	0.00084	8e-05	6e-05	6e-05
3000	10	Non-normal	High	0.06072	0.04194	0.05214	0.00718	0.0048	0.0065	0.00086	0.00054	0.00066	6e-05	2e-05	2e-05
5000	3	Normal	Low	0.05052	0.04992	0.04992	0.005	0.00524	0.00524	0.00052	0.00072	0.00072	2e-05	0.0001	0.0001
5000	3	Normal	Medium	0.04994	0.04962	0.04962	0.00524	0.00502	0.00502	0.00052	0.0006	0.0006	2e-05	4e-05	4e-05
5000	3	Normal	High	0.05044	0.04728	0.05144	0.00522	0.00492	0.00538	0.00058	0.00042	0.00046	6e-05	8e-05	8e-05
5000	3	Non-normal	Low	0.05668	0.05086	0.05086	0.00616	0.00502	0.00502	0.00052	0.0006	0.0006	6e-05	0.0001	0.0001
5000	3	Non-normal	Medium	0.05784	0.0484	0.0484	0.00606	0.0049	0.0049	0.00064	0.00058	0.00058	6e-05	6e-05	6e-05
5000	3	Non-normal	High	0.05856	0.0461	0.0461	0.00686	0.00498	0.00498	0.0008	0.0005	0.0005	2e-05	4e-05	4e-05
5000	6	Normal	Low	0.0509	0.0512	0.0556	0.00508	0.00496	0.00548	0.00056	0.00042	0.0005	8e-05	2e-05	2e-05
5000	6	Normal	Medium	0.05118	0.04838	0.05722	0.00564	0.00498	0.00608	0.00054	0.00046	0.00052	6e-05	6e-05	6e-05
5000	6	Normal	High	0.05034	0.04454	0.0617	0.00524	0.0044	0.00656	0.00056	0.0005	0.00078	6e-05	6e-05	0.0001
5000	6	Non-normal	Low	0.0592	0.04896	0.04944	0.00698	0.00526	0.00532	0.0006	0.00054	0.00054	8e-05	4e-05	4e-05
5000	6	Non-normal	Medium	0.06302	0.04764	0.05728	0.00688	0.0055	0.00646	0.00076	0.00044	0.00058	8e-05	2e-05	4e-05
5000	6	Non-normal	High	0.06296	0.0435	0.05106	0.00692	0.00482	0.00588	0.00086	0.00064	0.00076	0.00014	4e-05	8e-05
5000	10	Normal	Low	0.04868	0.04962	0.05738	0.00536	0.00546	0.00626	0.00046	0.00064	0.0007	0	2e-05	2e-05
5000	10	Normal	Medium	0.04908	0.04898	0.06032	0.00476	0.00524	0.00666	0.00026	0.0005	0.00064	2e-05	4e-05	6e-05
5000	10	Normal	High	0.051	0.04348	0.0646	0.00454	0.00528	0.0081	0.0005	0.00066	0.00096	0	4e-05	8e-05
5000	10	Non-normal	Low	0.06228	0.05048	0.05592	0.007	0.00546	0.00602	0.00084	0.00072	0.00076	2e-05	2e-05	2e-05
5000	10	Non-normal	Medium	0.06382	0.04828	0.0578	0.00686	0.0061	0.00742	0.00078	0.00064	0.00074	6e-05	6e-05	8e-05
5000	10	Non-normal	High	0.06254	0.04364	0.05346	0.00688	0.00506	0.00624	0.00058	0.00064	0.00072	0.00012	0.00014	0.00014
10000	3	Normal	Low	0.04876	0.04996	0.04996	0.0045	0.00482	0.00482	0.00048	0.00054	0.00054	4e-05	4e-05	4e-05
10000	3	Normal	Medium	0.04926	0.048	0.048	0.00456	0.00514	0.00514	0.0005	0.00048	0.00048	2e-05	0.00012	0.00012
10000	3	Normal	High	0.05	0.04606	0.04988	0.00452	0.00492	0.00544	0.00046	0.00054	0.00058	2e-05	6e-05	6e-05
10000	3	Non-normal	Low	0.05464	0.0497	0.0497	0.0061	0.00502	0.00502	0.00048	0.00038	0.00038	4e-05	2e-05	2e-05
10000	3	Non-normal	Medium	0.05568	0.04714	0.04714	0.00658	0.00536	0.00536	0.00056	0.0005	0.0005	2e-05	4e-05	4e-05
10000	3	Non-normal	High	0.0576	0.04574	0.04574	0.00686	0.00518	0.00518	0.00052	0.00058	0.00058	6e-05	4e-05	4e-05
10000	6	Normal	Low	0.04986	0.04868	0.05324	0.00546	0.00508	0.00546	0.00054	0.00054	0.0006	2e-05	8e-05	8e-05
10000	6	Normal	Medium	0.0507	0.04768	0.05644	0.00518	0.00488	0.006	0.00052	0.00062	0.00074	4e-05	2e-05	2e-05
10000	6	Normal	High	0.0512	0.04378	0.06092	0.00514	0.00484	0.00674	0.00036	0.00052	0.0007	2e-05	0	0
10000	6	Non-normal	Low	0.05868	0.0486	0.04922	0.00668	0.00504	0.00508	0.00064	0.00072	0.00074	0.0001	8e-05	8e-05
10000	6	Non-normal	Medium	0.06356	0.04672	0.05502	0.00724	0.00518	0.00616	0.00094	0.00058	0.00066	0.00016	4e-05	8e-05
10000	6	Non-normal	High	0.06224	0.04356	0.05084	0.0075	0.0053	0.00616	0.00062	0.00056	0.0007	0.0001	6e-05	6e-05
10000	10	Normal	Low	0.05102	0.04982	0.05814	0.00522	0.005	0.00602	0.00036	0.0006	0.00064	0	6e-05	8e-05
10000	10	Normal	Medium	0.0498	0.04762	0.05794	0.00486	0.00552	0.00656	0.0005	0.00054	0.00088	4e-05	2e-05	4e-05
10000	10	Normal	High	0.05008	0.04248	0.06442	0.0051	0.00488	0.00766	0.0004	0.0005	0.0009	4e-05	2e-05	8e-05
10000	10	Non-normal	Low	0.05976	0.04834	0.0533	0.00662	0.0052	0.00606	0.00086	0.0005	0.00052	8e-05	2e-05	2e-05
10000	10	Non-normal	Medium	0.06524	0.04454	0.05334	0.00694	0.0055	0.00654	0.00078	0.00034	0.0005	0.0001	4e-05	4e-05
10000	10	Non-normal	High	0.0624	0.04014	0.04972	0.0068	0.0052	0.00632	0.00068	0.00048	0.00066	8e-05	4e-05	4e-05
Abbreviations: K, number of phenotypes; α, significance threshold; Bonf: Bonferroni correction; PC: 90%, correction with effective number of tests determined by the number of principal components explaining 90% of phenotypic variation.

### Sheet: Supplemental Table 2
Supplemental Table 2. Median computational time per proposed POE test by sample size and number of phenotypes. Each row is based on 45,000 simulations.
K	Sample Size	Median time (s)	IQR time (s)
3	3000	0.55005	0.13892
6	3000	1.27794	0.45758
10	3000	2.49916	0.54412
3	5000	1.02587	0.21594
6	5000	2.16857	0.1346
10	5000	4.26424	0.94572
3	10000	2.01981	0.37282
6	10000	4.31862	0.2137
10	10000	5.19427	2.8407
Abbreviations: POE, parent-of-origin effect; K, number of phenotypes; IQR, interquartile range.

### Sheet: Supplemental Table 3
Supplemental Table 3. Median computational time per proposed POE test for larger-scale datasets. Each row is based on 50 null simulations assuming normal random error.
Sample Size	K	Median time (s)	IQR time (s)
20000	3	3.17328	2.08154
20000	6	8.58676	0.26102
20000	10	13.497	7.96624
40000	3	8.18053	0.14916
40000	6	9.43075	0.56315
40000	10	31.4106	6.61084
Abbreviations: POE, parent-of-origin effect; K, number of phenotypes; IQR, interquartile range.
